# ORFLine: a bioinformatic pipeline to prioritise small open reading frames identifies candidate secreted small proteins from lymphocytes

**DOI:** 10.1101/2021.01.21.426789

**Authors:** Fengyuan Hu, Jia Lu, Manuel D. Munoz, Alexander Saveliev, Martin Turner

**Affiliations:** Laboratory of Lymphocyte Signalling and Development, The Babraham Institute, Babraham Research Campus, Cambridge, CB22 3AT, United Kingdom

**Keywords:** Lymphocytes, micropeptides, small open reading frames, Riboseq

## Abstract

The annotation of small open reading frames (smORFs) of less than 100 codons (<300 nucleotides) is challenging due to the large number of such sequences in the genome. The recent development of next generation sequence and ribosome profiling enables identification of actively translated smORFs. In this study, we developed a computational pipeline, which we have named ORFLine, that stringently identifies smORFs and classifies them according to their position within transcripts. We identified a total of 5744 unique smORFs in datasets from mouse B and T lymphocytes and systematically characterized them using ORFLine. We further searched smORFs for the presence of a signal peptide, which predicted known secreted chemokines as well as novel micropeptides. Five novel micropeptides show evidence of secretion and are therefore candidate mediators of immunoregulatory functions.
