## Supplemental Table 1 for "ORFLine: a bioinformatic pipeline to prioritise small open reading frames identifies candidate secreted small proteins from lymphocytes"

### Sheet: Table S1 Sequencing metrics
Cell type	Source	Treatment	Experiment type	Number of biological replicates (N)	Illumina sequencing run type	Sequencing read/read pairs count	Read count and proportion after adapter trimming	Read count and proportion after contaminant removal
B cells	Spleen	Resting	Ribo-Seq	4	50bp Single-End	29776606	29776606 (100%)	13,380,423 (44.9%)
Resting and activated						19730128	19730128 (100%)	8,326,016 (42.2%)
						28869948	28869948 (100%)	12,833,039 (44.5%)
						29399992	29399992 (100%)	11,605,385 (39.5%)
			mRNA-Seq	4	100bp Single-End	39791941	39,604,643 (99.5%)
						30347645	30,313,135 (99.9%)
						38143451	38,070,391 (99.8%)
						41826586	41,755,389 (99.8%)
		LPS+IL-4-activated (48H)	Ribo-seq	5	50bp Single-End	27802753	17,041,834 (61.3%)	12,187,070 (43.8%)
						29904842	22,943,205 (76.7%)	15,547,757 (52%)
						24847188	17,676,038 (71.1%)	12,374,227 (49.8%)
						24521162	19,784,374 (80.7%)	14,200,808 (57.9%)
						27010038	21,866,707 (81%)	16,338,358 (60.5%)
			mRNA-Seq	4	100bp Single-End	38437221	38,336,137 (99.7%)
						46565378	46,487,422 (99.8%)
						35764459	35,711,485 (99.9%)
						36383343	36,332,374 (99.9%)
B cell activation	Lymph nodes	LPS+IL-4+IL-5-activated (48H)	Ribo-seq	5	50bp Single-End	43527344	35,769,394 (82.2%)	23,375,471 (53.7%)
						34062948	28,962,088 (85%)	20,807,177 (61.1%)
						38992152	33,953,299 (87.1%)	24,536,458 (62.9%)
						44782997	38,213,769 (85.3%)	26,139,506 (58.4%)
						37566709	31,760,261 (84.5%)	22,708,490 (60.4%)
			RNA-Seq	5	100bp Single-End	44896153	44,872,895 (99.9%)
						45275501	45,254,697 (99.9%)
						69059677	68,992,201 (99.9%)
						54317942	54,292,185 (99.9%)
						25724660	25,711,134 (99.9%)
CD4+ T cell	Spleen, peripheral and mesenteric lymph nodes	anti-CD3/CD28 stimulated (24H)	Ribo-Seq	5	50bp Paired-End	46252019	34,073,573 (73.7%)	32,653,025 (70.6%)
						101717087	87,210,021 (85.7%)	84,155,705 (82.7%)
						28346186	23,265,159 (82.1%)	22,109,646 (78%)
						35123808	31,637,542 (90.1%)	30,249,887 (86.1%)
						32225196	27,771,252 (86.2%)	26,270,808 (81.5%)
			mRNA-Seq	3	100bp Single-End	37223659	36,653,877 (98.5%)
						47677540	46,987,869 (98.6%)
						44258974	44,258,974 (100%)
Th1 cell	Peripheral	anti- CD3/CD28 re-stimulated (0H)	Ribo-Seq	2	100bp Single-End	93225403	74,185,551 (79.6%)	62,386,200 (66.9%)
						92376360	74,184,682 (80.3%)	62,030,071 (67.1%)
			RNA-Seq	2	100bp Paired-End	56457721	54,604,071 (96.7%)
						57233752	57,068,245 (99.7%)
		anti- CD3/CD28 re-stimulated (2H)	Ribo-Seq	1	100bp Single-End	100946016	65,529,239 (64.9%)	56,352,660 (55.8%)
			RNA-Seq	2	100bp Paired-End	53256675	51,697,243 (97.1%)
						47013039	46,921,532 (99.8%)
		anti- CD3/CD28 re-stimulated (4H)	Ribo-Seq	2	100bp Single-End	105914111	87,733,263 (82.8%)	75,649,509 (71.4%)
						93149568	60,338,210 (64.8%)	47,858,480 (51.4%)
			RNA-Seq	2	100bp Paired-End	58006966	55,430,427 (95.6%)
						51986133	51,228,895 (98.5%)
