## Supplemental Table 2 for "ORFLine: a bioinformatic pipeline to prioritise small open reading frames identifies candidate secreted small proteins from lymphocytes"

### Sheet: Table S2 Reference annotation
File	Type	Region	Source
Genome sequence, primary assembly	Nucleotide sequence of the GRCm38 primary genome assembly (Fasta format)	PRI (reference chromosomes and scaffolds)	GENCODE
Transcript sequences	Nucleotide sequences of all transcripts (Fasta format)	CHR (reference chromosomes only)	GENCODE
Protein-coding transcript sequences	Nucleotide sequences of coding transcripts (Fasta format)	CHR	GENCODE
LncRNA transcript sequences	Nucleotide sequences of lncRNA transcripts (Fasta format)	CHR	GENCODE
Comprehensive gene annotation	The main annotation file (GTF and GFF format)	CHR	GENCODE
LncRNA gene annotation	comprehensive gene annotation of lncRNA genes (GTF and GFF format)	CHR	GENCODE
tRNA sequences	Nucleotide sequences of tRNA genes predicted by UCSC using tRNAscan-SE	CHR	UCSC Table Browser
rRNA sequences	Nucleotide sequences of rRNA. In Ensembl Biomart, restrict search Gene biotype as rRNA will give the organism specific list of rRNA regions in the genome.	CHR	Ensembl Biomart
Small RNA sequences	Nucleotide sequences of snRNA, snoRNA, misc_RNA and miRNA	CHR	GENCODE
