## Supplemental Table 5 for "ORFLine: a bioinformatic pipeline to prioritise small open reading frames identifies candidate secreted small proteins from lymphocytes"

### Sheet: Table S5 dORF conservation
Region ID	PhyloCSF score
chr10_7638045_7638873_-_2_180,6_0,822	281.459
chr9_21353127_21353788_+_2_1,107_0,554	157.311
chr9_21353171_21353788_+_2_1,107_0,510	156.483
chr9_21123972_21124125_-_1_153_0	151.118
chr3_95129783_95130189_-_2_100,26_0,380	139.725
chr8_123401057_123401234_+_1_177_0	131.991
chr6_145220607_145225076_-_2_117,3_0,4466	127.107
chr11_58988741_58988997_+_2_6,162_0,94	115.022
chr1_128331934_128332075_-_1_141_0	108.385
chr15_9113653_9113884_-_1_231_0	98.6736
chr11_118023406_118023535_+_1_129_0	86.1371
chr6_88910352_88910514_+_1_162_0	72.0841
chr16_4936909_4937008_+_1_99_0	59.4016
chr11_77471478_77471550_-_1_72_0	45.2778
chr12_35500559_35500658_-_1_99_0	13.3124
chr8_106119424_106128042_+_2_1,125_0,8493	11.1997
chr4_141115590_141115761_-_1_171_0	6.4096
chr2_32573095_32573158_+_1_63_0	1.0272
chr8_84661647_84661746_-_1_99_0	1.0171
chr4_134093564_134093612_-_1_48_0	0.1669
chr8_72566799_72566850_-_1_51_0	0
chr7_104362616_104362877_-_1_261_0	0
chr6_129612211_129612289_-_1_78_0	0
chr4_59771938_59772064_-_1_126_0	0
chr4_155256401_155256443_+_1_42_0	0
chr4_155256259_155256364_+_1_105_0	0
chr2_26667765_26668345_-_2_132,9_0,571	0
chr1_93800635_93800767_-_1_132_0	0
chr17_33996414_33996465_-_1_51_0	0
chr16_37882197_37882284_+_1_87_0	0
chr13_52912719_52912815_-_1_96_0	0
chr13_52909000_52909123_-_1_123_0	0
chr13_52896722_52896842_-_1_120_0	0
chr13_108047980_108048079_+_1_99_0	0
chr12_75630970_75631231_-_1_261_0	0
chr11_61149068_61149197_+_1_129_0	0
chr11_61148858_61148951_+_1_93_0	0
chr11_61148151_61148373_+_1_222_0	0
chr11_61148080_61148143_+_1_63_0	0
chr11_61147987_61148053_+_1_66_0	0
chr11_61147867_61147978_+_1_111_0	0
chr11_46344614_46344689_-_1_75_0	0
chr11_117855532_117855628_+_1_96_0	0
chr10_72668068_72668140_+_1_72_0	0
chr13_59772791_59772839_-_1_48_0	-1.1274
chr19_7215256_7215331_-_1_75_0	-3.2872
chr4_83462340_83462388_-_1_48_0	-6.1654
chr13_51848087_51848264_+_1_177_0	-6.6771
chr4_141115590_141115680_-_1_90_0	-7.5788
chr3_138902519_138902585_+_1_66_0	-9.0817
chr4_129607615_129607831_+_1_216_0	-14.2925
chr4_141115670_141115706_-_1_36_0	-14.368
chr11_59212356_59212479_-_1_123_0	-15.8963
chr18_38464305_38464389_+_1_84_0	-16.9056
chr18_3267885_3267918_-_1_33_0	-18.2445
chr11_54719473_54719536_-_1_63_0	-18.6573
chr9_109056775_109056838_+_1_63_0	-18.6689
chr5_99961198_99961237_-_1_39_0	-19.0637
chr5_146737515_146737614_-_1_99_0	-20.1567
chr4_128774293_128774494_-_1_201_0	-22.0755
chr16_31947998_31948031_-_1_33_0	-22.4657
chr19_8880338_8880407_-_1_69_0	-23.0227
chr2_150930909_150931005_+_1_96_0	-24.0919
chr16_3902085_3902139_+_1_54_0	-24.1112
chr1_155097666_155097720_-_1_54_0	-25.855
chr10_19002527_19002566_-_1_39_0	-25.8991
chr12_84774721_84774763_+_1_42_0	-25.9742
chr3_103064502_103064538_+_1_36_0	-27.1684
chr17_27753789_27753885_-_1_96_0	-27.997
chr16_23112442_23112475_+_1_33_0	-28.746
chr16_11193293_11193464_-_1_171_0	-28.9641
chr17_35203438_35203489_-_1_51_0	-29.094
chr2_25271350_25271428_-_1_78_0	-29.5847
chr11_88344598_88344649_-_1_51_0	-31.7697
chr8_115684602_115684650_-_1_48_0	-31.8576
chr17_34985738_34985807_+_1_69_0	-33.1159
chr11_96493097_96493157_+_1_60_0	-33.8621
chr14_120428963_120429062_+_1_99_0	-34.2792
chr11_118023694_118023727_+_1_33_0	-34.3137
chr2_84669363_84669994_-_2_34,8_0,623	-34.3962
chr4_139103940_139104000_-_1_60_0	-34.4477
chr10_118445526_118445577_+_1_51_0	-34.5695
chr2_127337916_127337958_+_1_42_0	-35.5385
chr8_84661430_84661544_-_1_114_0	-36.8798
chr10_80931804_80931924_+_1_120_0	-36.9729
chr8_83723124_83723208_+_1_84_0	-37.1653
chr12_54180380_54180443_-_1_63_0	-37.4576
chr6_48631914_48631950_+_1_36_0	-37.8308
chr8_45997035_45997125_-_1_90_0	-38.9245
chr4_129346983_129347061_+_1_78_0	-38.9796
chr1_178249569_178249719_+_1_150_0	-39.6207
chr12_111961419_111961491_-_1_72_0	-40.4193
chr3_30819590_30819641_+_1_51_0	-41.5787
chr4_117120527_117120671_-_1_144_0	-41.6719
chr7_126780399_126780480_+_1_81_0	-43.5707
chr1_156052289_156052325_+_1_36_0	-43.7405
chr13_30814454_30814688_-_1_234_0	-45.1836
chr12_102745199_102745265_+_1_66_0	-45.7414
chr11_90250980_90251046_+_1_66_0	-48.1062
chr7_30321544_30321598_-_1_54_0	-49.4319
chr6_52546855_52546903_-_1_48_0	-49.5717
chr5_23839685_23839790_-_1_105_0	-50.089
chr13_90100928_90103378_+_2_14,91_0,2359	-50.0899
chr9_107565180_107565234_+_1_54_0	-50.1028
chr9_15544828_15544882_+_1_54_0	-50.311
chr10_118445668_118445731_+_1_63_0	-51.0701
chr1_182131541_182131580_+_1_39_0	-51.5582
chr6_113616257_113616332_+_1_75_0	-51.9512
chr5_148506030_148506120_-_1_90_0	-52.6665
chr18_61587435_61587501_+_1_66_0	-52.7393
chr10_127172234_127172324_+_1_90_0	-52.9813
chr17_32413404_32413473_-_1_69_0	-54.8086
chr17_71252385_71252559_-_1_174_0	-56.0862
chr10_61432179_61432236_-_1_57_0	-56.1143
chr11_46326644_46326692_-_1_48_0	-56.1203
chr2_25271259_25271310_-_1_51_0	-56.6403
chr15_36999851_36999899_-_1_48_0	-57.4216
chrX_167207424_167207481_-_1_57_0	-58.0545
chr4_86576971_86577070_+_1_99_0	-58.8493
chr9_120494958_120495003_+_1_45_0	-60.0844
chr7_63891226_63891310_-_1_84_0	-60.8703
chr4_59041107_59041179_+_1_72_0	-61.4714
chr16_31947770_31947926_-_1_156_0	-61.7352
chr11_34090702_34090771_+_1_69_0	-62.6801
chr2_152781744_152781801_-_1_57_0	-62.6944
chr13_55597028_55597145_+_1_117_0	-62.7752
chr2_32573353_32573476_+_1_123_0	-62.8336
chr13_63301865_63302039_+_1_174_0	-63.5048
chr17_34028424_34028577_-_1_153_0	-65.2116
chr1_51470216_51470261_-_1_45_0	-65.2785
chr15_35931997_35932036_-_1_39_0	-66.1323
chr5_100553877_100553922_-_1_45_0	-66.5211
chr5_100036058_100036115_-_1_57_0	-67.0766
chr7_63890727_63890988_-_1_261_0	-67.8591
chr16_91870390_91870483_+_1_93_0	-67.988
chr2_73908523_73908574_-_1_51_0	-68.9105
chr2_164050058_164050139_+_1_81_0	-68.972
chr4_134093614_134093710_-_1_96_0	-69.1104
chr6_18853710_18853746_+_1_36_0	-69.7011
chr1_151354727_151355380_+_2_32,214_0,439	-70.3612
chr4_148617714_148617795_-_1_81_0	-70.4642
chr2_163615691_163615769_+_1_78_0	-70.4841
chr4_134127437_134127563_-_1_126_0	-70.6324
chr6_91522369_91522426_+_1_57_0	-70.8929
chr16_92111970_92112006_+_1_36_0	-73.0198
chr1_171942602_171942647_+_1_45_0	-73.5419
chr11_76729691_76729754_-_1_63_0	-73.622
chr2_174461105_174461183_-_1_78_0	-73.8613
chr9_107301116_107301254_+_1_138_0	-74.4416
chr15_37000662_37000782_-_1_120_0	-75.0748
chr8_72567602_72567734_-_1_132_0	-75.2238
chr19_29470772_29470865_+_1_93_0	-75.9609
chr10_52436677_52436749_+_1_72_0	-76.5531
chr11_46327017_46327068_-_1_51_0	-77.7552
chr7_35392629_35392722_-_1_93_0	-77.974
chr17_35874885_35874996_+_1_111_0	-78.1844
chr5_115240819_115240963_+_1_144_0	-79.7812
chr9_44047451_44047592_+_1_141_0	-79.9957
chr6_113388978_113389083_+_1_105_0	-80.4371
chr11_98437777_98437882_-_1_105_0	-80.6915
chr11_117855346_117855430_+_1_84_0	-80.9597
chr1_160203498_160203549_-_1_51_0	-81.3077
chr10_94220830_94220896_+_1_66_0	-83.5222
chr2_130565142_130565259_+_1_117_0	-83.5383
chr1_60997922_60998009_+_1_87_0	-83.7323
chr7_81782464_81783033_-_2_117,3_0,566	-84.9559
chr2_164151873_164152014_+_1_141_0	-85.5156
chr3_131204970_131223189_+_2_3,114_0,18105	-85.6348
chr1_88700835_88700976_-_1_141_0	-85.7164
chr3_58523589_58523718_-_1_129_0	-87.6844
chr11_60198264_60198525_+_1_261_0	-89.0455
chr9_110711337_110711436_+_1_99_0	-89.7139
chr14_120946741_120946837_+_1_96_0	-90.3679
chr10_22705469_22705625_-_1_156_0	-91.0949
chr12_4880486_4880552_-_1_66_0	-91.2488
chr2_165785319_165785415_-_1_96_0	-91.8751
chr6_113616550_113616676_+_1_126_0	-92.9216
chrX_167207266_167207389_-_1_123_0	-93.6144
chr15_61989930_61990014_+_1_84_0	-93.9648
chr5_121444769_121444859_-_1_90_0	-95.24
chr2_125257490_125257547_+_1_57_0	-95.3812
chr5_136122847_136122925_+_1_78_0	-95.7391
chr4_156203889_156203979_+_1_90_0	-95.8446
chr11_40739242_40739299_+_1_57_0	-100.293
chr10_127172026_127172146_+_1_120_0	-103.385
chr5_72159611_72159686_-_1_75_0	-104.913
chr5_31622504_31622612_+_1_108_0	-106.962
chr14_75051978_75052140_+_1_162_0	-108.141
chr5_123119059_123119194_-_1_135_0	-108.34
chr4_136145130_136145322_+_1_192_0	-109.513
chr11_93959251_93959308_-_1_57_0	-109.998
chr2_165785319_165785478_-_1_159_0	-110.369
chr1_131024706_131024886_+_1_180_0	-112.276
chr1_165178345_165178474_-_1_129_0	-112.728
chr10_112928053_112928170_-_1_117_0	-114.197
chr5_53278002_53278101_+_1_99_0	-116.599
chr5_100553877_100556482_-_2_111,3_0,2602	-119.701
chr9_70022525_70022666_+_1_141_0	-121.23
chr9_66949363_66949453_+_1_90_0	-124.763
chr9_44969766_44969880_-_1_114_0	-125.746
chr1_51470024_51470102_-_1_78_0	-125.942
chr4_75277509_75277608_-_1_99_0	-127.398
chr1_33853282_33883538_-_2_85,98_0,30158	-128.187
chr2_112262479_112262656_+_1_177_0	-130.539
chr9_42415329_42415593_-_1_264_0	-130.696
chr11_69591431_69591548_+_1_117_0	-130.949
chr15_35932039_35935310_-_2_58,26_0,3245	-130.978
chr10_118445652_118445748_+_1_96_0	-132.463
chr9_113654819_113654930_-_1_111_0	-134.405
chr3_135584980_135585184_-_1_204_0	-135.843
chr13_30815099_30815195_-_1_96_0	-136.151
chr2_5794696_5794846_-_1_150_0	-136.369
chrX_167207099_167207219_-_1_120_0	-139.427
chr13_30815136_30815274_-_1_138_0	-143.308
chr1_160256947_160257091_-_1_144_0	-147.002
chr17_35875086_35875329_+_1_243_0	-153.568
chr9_32754427_32754661_+_1_234_0	-157.966
chr11_94292835_94293075_-_1_240_0	-158.886
chr10_61433460_61433613_-_1_153_0	-159.3
chr1_106542752_106542911_-_1_159_0	-161.205
chr19_29470982_29471111_+_1_129_0	-162.1
chr4_136193092_136193221_+_1_129_0	-162.299
chr5_3521444_3521558_+_1_114_0	-162.754
chr17_29494842_29495031_+_1_189_0	-163.377
chr1_64035432_64035624_-_1_192_0	-164.402
chr10_128766127_128766343_+_1_216_0	-164.643
chr4_150248487_150248670_+_1_183_0	-165.048
chr19_41214928_41215057_-_1_129_0	-165.782
chr13_30763937_30764096_+_1_159_0	-166.8
chr17_35875273_35875420_+_1_147_0	-169.557
chr5_27742348_27744121_-_2_155,7_0,1766	-172.82
chr14_32082892_32083051_-_1_159_0	-173.07
chr17_78377961_78378129_-_1_168_0	-175.901
chr17_47686783_47687005_-_1_222_0	-179.179
chr11_87981213_87981396_-_1_183_0	-181.506
chr5_123118687_123118885_-_1_198_0	-187.633
chr2_58133589_58133727_-_1_138_0	-191.414
chr18_36742387_36742501_-_1_114_0	-195.894
chr2_132865839_132866058_+_1_219_0	-197.268
chr16_23113134_23113311_+_1_177_0	-202.384
chr11_51601091_51601313_-_1_222_0	-207.087
chr4_132777874_132778048_+_1_174_0	-208.512
chr11_97838106_97838310_+_1_204_0	-210.034
chr11_90250798_90250990_+_1_192_0	-216.284
chrX_167207118_167207310_-_1_192_0	-218.532
chr3_53857681_53857840_-_1_159_0	-220.56
chr5_30674199_30674340_+_1_141_0	-221.834
chr8_126425150_126425276_+_1_126_0	-222.804
chr8_107047113_107048795_-_2_158,13_0,1669	-225.546
chr16_45383028_45383211_-_1_183_0	-230.36
chr14_54235502_54235658_-_1_156_0	-232.666
chr3_103064842_103064989_+_1_147_0	-232.826
chr13_30764291_30764450_+_1_159_0	-239.603
chr19_29470551_29470764_+_1_213_0	-243.838
chr8_71534284_71534458_-_1_174_0	-255.126
chr5_148505329_148505494_-_1_165_0	-255.735
chr4_59771762_59771909_-_1_147_0	-266
chrX_163953300_163953516_-_1_216_0	-298.154
chr2_4991297_4992134_-_2_179,40_0,797	-303.6
chrX_17557726_17557918_-_1_192_0	-339.277
