## Supplemental Table 6 for "ORFLine: a bioinformatic pipeline to prioritise small open reading frames identifies candidate secreted small proteins from lymphocytes"

### Sheet: Table S6 Public datasets
Experiment/Cell type	RNA-Seq	Ribo-Seq	Reference
Th1 reactivation	GSE83351	GSE83351	Davari et al., 2017
B cell terminal differentiation	GSE60927		Shi et al., 2015
Regulatory T cells	GSE74957		Luo et al., 2016
Epidermis cells	GSE83332		Sendoel et al., 2017
